# Multimodal brain cell atlas across the adult macaque lifespan

**DOI:** 10.1101/2025.03.11.641786

**Authors:** Xiao Zhang, Guangyao Lai, Xiangyu Guo, Wen Ma, Yue Yuan, Han Zhang, Peng Fan, Xingyuan Liu, Pengcheng Guo, Juan An, Jinxiu Li, Keke Huang, Jing Zuo, Liang Wu, Shuncheng Shangguan, Feng Yu, Yuchen Xiang, Yuebei Hu, Yunting Huang, Yiting Lin, Dajian He, Mingtian Pan, Laiqiang Chen, Bang Li, Weili Yang, Peng Yin, Shihua Li, Xiaolan Zhang, Tao Yang, Jing Chen, Qiaoling Zhong, Yuan Lv, Baoming Qin, Xiaobing Qing, Qiuting Deng, Yaling Huang, Chang Liu, Lei Han, Shiping Liu, Dajiang Qin, Zhen Liu, Yi Zhou, Liang Qiao, Chengyu Li, YanXiao Zhang, Giacomo Volpe, Simon Graf, Ian Ferenc Diks, Matthias Flotho, Rafal P. Krol, Jan Mulder, Andrew P. Hutchins, Andreas Keller, Patrick H. Maxwell, David C. Rubinsztein, Xiaolei Liu, Hung-Fat Tse, Muming Poo, Bo Wang, Longqi Liu, Ying Gu, Jun Xie, Xun Xu, Xiaojiang Li, Chuanyu Liu, Yiwei Lai, Mingyuan Liu, Miguel A. Esteban

## Abstract

High-throughput single-cell omics of non-human primate tissues present a remarkable opportunity to study primate brain aging. Here, we introduce a transcriptomic and chromatin accessibility landscape of 1,985,317 cells from eight brain regions of 13 cynomolgus female monkeys spanning adult lifespan including exceptionally old individuals up to 29-years old. This dataset uncovers dynamic molecular changes in critical brain functions such as synaptic communication and axon myelination, exhibiting a high degree of cell type and brain region specificity. We identify the multicellular networks of the pons and medulla as a previously unrecognized hotspot for aging. Furthermore, comparative analyses with human neurodegeneration datasets highlight both shared and distinct mechanisms contributing to aging and disease. In addition, we uncover transcription factors implicated in monkey brain aging and pinpoint aging-regulated loci linked to longevity and neurodegeneration. This spatiotemporal atlas will advance our understanding of primate brain aging and its broader implications for health and disease.
