## Supplemental Table S1-5 for "Multimodal brain cell atlas across the adult macaque lifespan": Table S1. Non-human primate brain cell atlases.xlsx

### Sheet: Table S1
Table S1. Non-human primate brain cell atlases.
Author	Publication date	Title	Journal	Method	Cell number/section	Species	Individual number	Age	Tissue	DOI
Ao Chen., et al	2023-08-17	Single-cell spatial transcriptome reveals cell-type organization in the macaque cortex	Cell	snRNA-seq	5986480	Macaca fascicularis	3	4/6/7 years old	Cortex	10.1007/s13238-021-00852-9
				Stereo-seq	151
Hamsini Suresh., et al	2023-09-04	Comparative single-cell transcriptomic analysis of primate brains highlights human-specific regulatory evolution	Nature Ecology & Evolution	snRNA-seq	112929	Pan troglodytes (chimpanzee)	7	Adult	Middle temporal gyrus	10.1038/s41559-023-02186-7
					139945	Gorilla	4
					75861	Marmoset	3
					89136	Macaca mulatta and Macaca fascicularis	3
Kenneth L. Chiou., et al	2023-10-12	A single-cell multi-omic atlas spanning the adult rhesus macaque brain	Scienec Advances	sci-RNA-seq3	4171847	Macaca mulatta	5	10 years old	30 distinct brain regions that collectively represent major cortical, subcortical, and cerebellar areas	10.1126/sciadv.adh1914
				sci-ATAC-seq3	1587880
Shuhui Sun., et al	2023-10-31	CHIT1-positive microglia drive motor neuron aging in the primate spinal cord	Nature	snRNA-seq	101237	Macaca fascicularis	16	4-6 years old and 18-21 years old	Spinal cord	10.1038/s41586-023-06783-1
Hui Zhang., et al	2021-05-30	Single-nucleus transcriptomic landscape of primate hippocampal aging	Protein Cell	snRNA-seq	116951	Macaca fascicularis	16	4-6 years old and 18-21 years old	Hippocampus	10.1007/s13238-021-00852-9
Ming-Li Li., et al	2022-09-06	Single-cell analysis reveals transcriptomic reprogramming in aging primate entorhinal cortex and the relevance with Alzheimer's disease	Aging Cell	snRNA-seq	76839	Macaca fascicularis	8	7-8 years old and 16-18 years old	Entorhinal cortex	10.1111/acel.13723
Kenneth L. Chiou., et al	2022-11-24	Multiregion transcriptomic profiling of the primate brain reveals signatures of aging and the social environment	Nature Neuroscience	snRNA-seq	71863	Macaca mulatta	24	0.18-25.88 years old	Dorsomedial prefrontal cortex	10.1038/s41593-022-01197-0
Jing He., et al	2021-12-20	Transcriptional and anatomical diversity of medium spiny neurons in the primate striatum	Current Biology	snRNA-seq	63884	Macaca mulatta	2	5 and 12 years old	Caudate nucleus, putamen and ventral striatum	10.1016/j.cub.2021.10.015
Ying Lei., et al	2022-11-08	Spatially resolved gene regulatory and disease-related vulnerability mapoftheadult Macaque cortex	Nature Communications	Smart-seq2 based snRNA-seq	11194	Macaca fascicularis	3	6 years old	Prefrontal cortex, Primary motor cortex and Primary visual cortex	10.1038/s41467-022-34413-3
				snRNA-seq	127003
				snATAC-seq	220040
				Stereo-seq	9
Shijie Hao., et al	2024-09-26	Cross-species single-cell spatial transcriptomic atlases of the cerebellar cortex	Science	snRNA-seq	195585	Marmoset	3	3 and 4 years old	Cerebellar cortex	10.1126/science.ado3927
				Stereo-seq	119
				snRNA-seq	148552	Macaca fascicularis	4	4 years old
				Stereo-seq	49
