## Supplemental Table S1-5 for "Multimodal brain cell atlas across the adult macaque lifespan": Table S3. Cell clustering and annotation information.xlsx

### Sheet: Table S3A
Table S3A. Information for main cell types.
Cell type	Color	Number of nuclei	Technique	Marker genes (top 10)
ODC	#65978A	354134	snRNA-seq	PLP1,MBP,MOBP,TF,MOG,ENPP2,QDPR,SPP1,ANLN,HAPLN2
Cerebellar GC	#9CC1F2	95826	snRNA-seq	CADPS2,FSTL5,KCND2,LHFPL6,UNC13C,CA10,CACNA1A,TIAM1,CHN2,RIMS1
Astrocyte	#A73E1B	76326	snRNA-seq	SLC1A2,ADGRV1,SLC1A3,SPARCL1,ATP1A4,ETNPPL,PREX2,APOE,FGFR3,DTNA
Cortical Ex	#30E69E	71173	snRNA-seq	PAPSS2,KHDRBS2,LMO4,KALRN,R3HDM1,LRRTM4,MLIP,CAMK2A,ATRNL1,DPP10
Splatter neuron	#5F5E1B	69443	snRNA-seq	HTR2C,SLC17A6,SST,DKK3,GNAS,CALY,PEG3,NSG1,NSG2,SCN9A
SPN	#DB66BA	58162	snRNA-seq	PDE10A,PHACTR1,DGKB,PDE7B,ANO3,RYR3,CACNA2D3,PDE1B,COCH,CA12
Microglia	#4949BC	47765	snRNA-seq	A2M,PLXDC2,MNDA,ARHGAP15,MS4A7,CSF1R,CD74,ADAM28,DOCK8,C3
OPC	#2E3E39	34303	snRNA-seq	VCAN,PTPRZ1,PCDH15,LHFPL3,SOX6,COL9A1,BCAN,TNR,SULF2,APOD
Hippocampal non-DG Ex	#07D8D8	24667	snRNA-seq	FAM19A1,RYR3,GRIA1,KCNN2,EPHA6,TSHZ2,OPCML,TENM2,AK5,MAPK10
Hippocampal DG Ex	#138CD8	24497	snRNA-seq	PPFIA2,COL25A1,CCDC85A,EPHA6,CDH9,ST6GALNAC5,CNTN5,GRIA1,RYR2,KALRN
CGE-derived Inh	#914D36	24491	snRNA-seq	ADARB2,CXCL14,GRIK1,CCK,GALNTL6,TTN,ERBB4,CNTN5,CNR1,VIP
MGE-derived Inh	#E5B924	23948	snRNA-seq	GRIK1,SST,NXPH1,GAD1,KCNC2,RASGRF2,TTN,DPP10,XKR4,CDH
Thalamic Ex	#2BB14C	14690	snRNA-seq	NTNG1,KCNC2,PTPN3,PCP4,COL4A4,CASQ2,CIT,TTN,CNTN5,GAP43
Midbrain-derived Inh	#F48C9E	9266	snRNA-seq	SYNPR,GALNTL6,KIT,NYAP2,GRIK1,B4GALT6,IGSF3,ADAMTS6,NSG2,SIPA1L2
MLI	#D93031	6351	snRNA-seq	GRID2,INPP4B,PHACTR2,EML5,SORCS3,MYO16,RORA,PLA2R1,FRMD4A,CSMD1
VS	#808080	3817	snRNA-seq	CEMIP,LAMA2,ATP1A4,OGN,RBMS3,C7,CFH,DCN,SLC6A20,IGFBP7
ODC	#65978A	490514	snATAC-seq	PLP1,MBP,MOBP,TF,MOG,ENPP2,QDPR,SPP1,ANLN,HAPLN2
Microglia	#4949BC	142751	snATAC-seq	A2M,PLXDC2,MNDA,ARHGAP15,MS4A7,CSF1R,CD74,ADAM28,DOCK8,C3
Splatter neuron	#5F5E1B	108412	snATAC-seq	HTR2C,SLC17A6,SST,DKK3,GNAS,CALY,PEG3,NSG1,NSG2,SCN9A
Cerebellar GC	#9CC1F2	81879	snATAC-seq	CADPS2,FSTL5,KCND2,LHFPL6,UNC13C,CA10,CACNA1A,TIAM1,CHN2,RIMS1
Astrocyte	#A73E1B	67785	snATAC-seq	SLC1A2,ADGRV1,SLC1A3,SPARCL1,ATP1A4,ETNPPL,PREX2,APOE,FGFR3,DTNA
OPC	#2E3E39	50166	snATAC-seq	VCAN,PTPRZ1,PCDH15,LHFPL3,SOX6,COL9A1,BCAN,TNR,SULF2,APOD
Cortical Ex	#30E69E	23912	snATAC-seq	PAPSS2,KHDRBS2,LMO4,KALRN,R3HDM1,LRRTM4,MLIP,CAMK2A,ATRNL1,DPP10
SPN	#DB66BA	15264	snATAC-seq	PDE10A,PHACTR1,DGKB,PDE7B,ANO3,RYR3,CACNA2D3,PDE1B,COCH,CA12
Hippocampal DG Ex	#138CD8	14365	snATAC-seq	PPFIA2,COL25A1,CCDC85A,EPHA6,CDH9,ST6GALNAC5,CNTN5,GRIA1,RYR2,KALRN
Hippocampal non-DG Ex	#07D8D8	10598	snATAC-seq	FAM19A1,RYR3,GRIA1,KCNN2,EPHA6,TSHZ2,OPCML,TENM2,AK5,MAPK10
VS	#808080	10558	snATAC-seq	CEMIP,LAMA2,ATP1A4,OGN,RBMS3,C7,CFH,DCN,SLC6A20,IGFBP7
MGE-derived Inh	#E5B924	9961	snATAC-seq	GRIK1,SST,NXPH1,GAD1,KCNC2,RASGRF2,TTN,DPP10,XKR4,CDH
CGE-derived Inh	#914D36	9525	snATAC-seq	ADARB2,CXCL14,GRIK1,CCK,GALNTL6,TTN,ERBB4,CNTN5,CNR1,VIP
Thalamic Ex	#2BB14C	5670	snATAC-seq	NTNG1,KCNC2,PTPN3,PCP4,COL4A4,CASQ2,CIT,TTN,CNTN5,GAP43
Midbrain-derived Inh	#F48C9E	4158	snATAC-seq	SYNPR,GALNTL6,KIT,NYAP2,GRIK1,B4GALT6,IGSF3,ADAMTS6,NSG2,SIPA1L2
MLI	#D93031	2817	snATAC-seq	GRID2,INPP4B,PHACTR2,EML5,SORCS3,MYO16,RORA,PLA2R1,FRMD4A,CSMD1

### Sheet: Table S3B
Table S3B. Information for cell subtypes in each region.
Subtype	Color	Type	Region	Region (abbreviation)	Number of nuclei	Technique	Marker genes	References
L2/3-IT Ex	#8FBC8F	Ex neurons	Prefrontal cortex	PFC	31729	snRNA-seq	SNAP25,SLC17A7,SATB2,SLC17A6,CUX2,PDZD2
L5-IT Ex	#A6FF46	Ex neurons	Prefrontal cortex	PFC	16793	snRNA-seq	SNAP25,SLC17A7,SATB2,SLC17A6,RORB,IL1RAPL2,TSHZ2
CGE CNR1+ Inh	#8C5962	Inh neurons	Prefrontal cortex	PFC	14714	snRNA-seq	SNAP25,GAD1,GAD2,ADARB2,RELN,CNR1
ODC	#65978A	Non-neuronal	Prefrontal cortex	PFC	12384	snRNA-seq	MBP,PLP1, MOG,MOBP
Astrocyte	#A73E1B	Non-neuronal	Prefrontal cortex	PFC	12362	snRNA-seq	ADGRV1,SLC1A2,SLC1A3,GFAP
L4/5-IT Ex	#59C559	Ex neurons	Prefrontal cortex	PFC	10363	snRNA-seq	SNAP25,SLC17A7,SATB2,SLC17A6,CUX2,RORB
MGE SST+ Inh	#BDB76B	Inh neurons	Prefrontal cortex	PFC	8793	snRNA-seq	SNAP25,GAD1,GAD2,LHX6,TAC1,SST
MGE PVALB+ Inh	#FF6347	Inh neurons	Prefrontal cortex	PFC	6868	snRNA-seq	SNAP25,GAD1,GAD2,LHX6,TAC1,PVALB
OPC	#2E3E39	Non-neuronal	Prefrontal cortex	PFC	5191	snRNA-seq	PDGFRA,VCAN,COL9A1
L6-CT Ex	#006400	Ex neurons	Prefrontal cortex	PFC	2768	snRNA-seq	SNAP25,SLC17A7,SATB2,SLC17A6,SEMA3E,RXFP1,TLE4
Microglia	#4949BC	Non-neuronal	Prefrontal cortex	PFC	2714	snRNA-seq	APBB1IP,CX3CR1,MRC1,PLXDC2,SLC9A9,CSF1R	1. Yao, Z., van Velthoven, C.T.J., Nguyen, T.N., Goldy, J., Sedeno-Cortes, A.E., Baftizadeh, F., Bertagnolli, D., Casper, T., Chiang, M., Crichton, K., et al. (2021). A taxonomy of transcriptomic cell types across the isocortex and hippocampal formation. Cell 184, 3222-3241 e3226. 10.1016/j.cell.2021.04.021.
CGE LAMP5+ Inh	#CC7F64	Inh neurons	Prefrontal cortex	PFC	2520	snRNA-seq	SNAP25,GAD1,GAD2,ADARB2,KIT,LAMP5	2. Trevino, A.E., Muller, F., Andersen, J., Sundaram, L., Kathiria, A., Shcherbina, A., Farh, K., Chang, H.Y., Pasca, A.M., Kundaje, A., et al. (2021). Chromatin and gene-regulatory dynamics of the developing human cerebral cortex at single-cell resolution. Cell 184, 5053-5069 e5023. 10.1016/j.cell.2021.07.039.
L6-IT Ex	#69F0A5	Ex neurons	Prefrontal cortex	PFC	2000	snRNA-seq	SNAP25,SLC17A7,SATB2,SLC17A6,CNTN6,LRP1B,ITGA8	3. Krienen, F.M., Goldman, M., Zhang, Q., R, C.H.D.R., Florio, M., Machold, R., Saunders, A., Levandowski, K., Zaniewski, H., Schuman, B., et al. (2020). Innovations present in the primate interneuron repertoire. Nature 586, 262-269. 10.1038/s41586-020-2781-z.
L5/6-NP Ex	#57BC9C	Ex neurons	Prefrontal cortex	PFC	1511	snRNA-seq	SNAP25,SLC17A7,SATB2,SLC17A6,HTR2C,TSHZ2	4. Scala, F., Kobak, D., Bernabucci, M., Bernaerts, Y., Cadwell, C.R., Castro, J.R., Hartmanis, L., Jiang, X., Laturnus, S., Miranda, E., et al. (2021). Phenotypic variation of transcriptomic cell types in mouse motor cortex. Nature 598, 144-150. 10.1038/s41586-020-2907-3.
MGE UNC5B+ Inh	#E6A705	Inh neurons	Prefrontal cortex	PFC	1341	snRNA-seq	SNAP25,GAD1,GAD2,LHX6,UNC5B	5. Lei, Y., Cheng, M., Li, Z., Zhuang, Z., Wu, L., Sun, Y., Han, L., Huang, Z., Wang, Y., Wang, Z., et al. (2022). Spatially resolved gene regulatory and disease-related vulnerability map of the adult Macaque cortex. Nat Commun 13, 6747. 10.1038/s41467-022-34413-3.
VS	#808080	Non-neuronal	Prefrontal cortex	PFC	647	snRNA-seq	FLT1,MECOM,PECAM1,VIM,ITGA1,LAMA2,DCN	6. Zhong, S., Zhang, S., Fan, X., Wu, Q., Yan, L., Dong, J., Zhang, H., Li, L., Sun, L., Pan, N., et al. (2018). A single-cell RNA-seq survey of the developmental landscape of the human prefrontal cortex. Nature 555, 524-528. 10.1038/nature25980.
L5/6-IT Car3 Ex	#6C8736	Ex neurons	Prefrontal cortex	PFC	577	snRNA-seq	SNAP25,SLC17A7,SATB2,SLC17A6,RGS12,SORBS2,FRAS1	7. Bhattacherjee, A., Djekidel, M.N., Chen, R., Chen, W., Tuesta, L.M., and Zhang, Y. (2019). Cell type-specific transcriptional programs in mouse prefrontal cortex during adolescence and addiction. Nat Commun 10, 4169. 10.1038/s41467-019-12054-3.
L5-ET Ex	#62BC1A	Ex neurons	Prefrontal cortex	PFC	561	snRNA-seq	SNAP25,SLC17A7,SATB2,SLC17A6,MYO16,ADRA1A,DSG2	8. Cheng, S., Butrus, S., Tan, L., Xu, R., Sagireddy, S., Trachtenberg, J.T., Shekhar, K., and Zipursky, S.L. (2022). Vision-dependent specification of cell types and function in the developing cortex. Cell 185, 311-327 e324. 10.1016/j.cell.2021.12.022.
L2/3-IT Ex	#8FBC8F	Ex neurons	Prefrontal cortex	PFC	9862	snATAC-seq	SNAP25,SLC17A7,SATB2,SLC17A6,CUX2,PDZD2	9. Hodge, R.D., Bakken, T.E., Miller, J.A., Smith, K.A., Barkan, E.R., Graybuck, L.T., Close, J.L., Long, B., Johansen, N., Penn, O., et al. (2019). Conserved cell types with divergent features in human versus mouse cortex. Nature 573, 61-68. 10.1038/s41586-019-1506-7.
Astrocyte	#A73E1B	Non-neuronal	Prefrontal cortex	PFC	6425	snATAC-seq	ADGRV1,SLC1A2,SLC1A3,GFAP	10. Kwon, D.Y., Xu, B., Hu, P., Zhao, Y.T., Beagan, J.A., Nofziger, J.H., Cui, Y., Phillips-Cremins, J.E., Blendy, J.A., Wu, H., and Zhou, Z. (2022). Neuronal Yin Yang1 in the prefrontal cortex regulates transcriptional and behavioral responses to chronic stress in mice. Nat Commun 13, 55. 10.1038/s41467-021-27571-3.
ODC	#65978A	Non-neuronal	Prefrontal cortex	PFC	5656	snATAC-seq	MBP,PLP1, MOG,MOBP	11. Lui, J.H., Nguyen, N.D., Grutzner, S.M., Darmanis, S., Peixoto, D., Wagner, M.J., Allen, W.E., Kebschull, J.M., Richman, E.B., Ren, J., et al. (2021). Differential encoding in prefrontal cortex projection neuron classes across cognitive tasks. Cell 184, 489-506 e426. 10.1016/j.cell.2020.11.046.
L5-IT Ex	#A6FF46	Ex neurons	Prefrontal cortex	PFC	5449	snATAC-seq	SNAP25,SLC17A7,SATB2,SLC17A6,RORB,IL1RAPL2,TSHZ2
CGE CNR1+ Inh	#8C5962	Inh neurons	Prefrontal cortex	PFC	4495	snATAC-seq	SNAP25,GAD1,GAD2,ADARB2,RELN,CNR1
L4/5-IT Ex	#59C559	Ex neurons	Prefrontal cortex	PFC	3366	snATAC-seq	SNAP25,SLC17A7,SATB2,SLC17A6,CUX2,RORB
MGE SST+ Inh	#BDB76B	Inh neurons	Prefrontal cortex	PFC	3075	snATAC-seq	SNAP25,GAD1,GAD2,LHX6,TAC1,SST
MGE PVALB+ Inh	#FF6347	Inh neurons	Prefrontal cortex	PFC	2598	snATAC-seq	SNAP25,GAD1,GAD2,LHX6,TAC1,PVALB
Microglia	#4949BC	Non-neuronal	Prefrontal cortex	PFC	2032	snATAC-seq	APBB1IP,CX3CR1,MRC1,PLXDC2,SLC9A9,CSF1R
OPC	#2E3E39	Non-neuronal	Prefrontal cortex	PFC	1696	snATAC-seq	PDGFRA,VCAN,COL9A1
L6-CT Ex	#006400	Ex neurons	Prefrontal cortex	PFC	1666	snATAC-seq	SNAP25,SLC17A7,SATB2,SLC17A6,SEMA3E,RXFP1,TLE4
CGE LAMP5+ Inh	#CC7F64	Inh neurons	Prefrontal cortex	PFC	1334	snATAC-seq	SNAP25,GAD1,GAD2,ADARB2,KIT,LAMP5
L5/6-IT Car3 Ex	#8CFFA4	Ex neurons	Prefrontal cortex	PFC	1042	snATAC-seq	SNAP25,SLC17A7,SATB2,SLC17A6,RGS12,SORBS2,FRAS1
VS	#808080	Non-neuronal	Prefrontal cortex	PFC	1006	snATAC-seq	FLT1,MECOM,PECAM1,VIM,ITGA1,LAMA2,DCN
L6-IT Ex	#69F0A5	Ex neurons	Prefrontal cortex	PFC	493	snATAC-seq	SNAP25,SLC17A7,SATB2,SLC17A6,CNTN6,LRP1B,ITGA8
L5-ET Ex	#62BC1A	Ex neurons	Prefrontal cortex	PFC	479	snATAC-seq	SNAP25,SLC17A7,SATB2,SLC17A6,MYO16,ADRA1A,DSG2
MGE UNC5B+ Inh	#E6A705	Inh neurons	Prefrontal cortex	PFC	325	snATAC-seq	SNAP25,GAD1,GAD2,LHX6,UNC5B
L5/6-NP Ex	#3CD449	Ex neurons	Prefrontal cortex	PFC	167	snATAC-seq	SNAP25,SLC17A7,SATB2,SLC17A6,HTR2C,TSHZ2
ODC	#65978A	Non-neuronal	Hippocampal formation	Hf	46839	snRNA-seq	MBP,PLP1, MOG,MOBP
DG BDNF+ Ex	#98FB98	Ex neurons	Hippocampal formation	Hf	22128	snRNA-seq	SNAP25,SLC17A7,SATB2,SLC17A6,PROX1,BDNF,SEMA5A
Astrocyte	#A73E1B	Non-neuronal	Hippocampal formation	Hf	13161	snRNA-seq	ADGRV1,SLC1A2,SLC1A3,GFAP
OPC	#2E3E39	Non-neuronal	Hippocampal formation	Hf	7855	snRNA-seq	PDGFRA,VCAN,COL9A1
CA1/SUB s.f. Ex	#ADFF2F	Ex neurons	Hippocampal formation	Hf	7484	snRNA-seq	SNAP25,SLC17A7,SATB2,SLC17A6,CCBE1,PRSS12,CRYBG1
Microglia	#4949BC	Non-neuronal	Hippocampal formation	Hf	7035	snRNA-seq	APBB1IP,CX3CR1,MRC1,PLXDC2,SLC9A9,CSF1R
CA2/3 s.f. Ex	#32CD32	Ex neurons	Hippocampal formation	Hf	5401	snRNA-seq	SNAP25,SLC17A7,SATB2,SLC17A6,NRP1,NECTIN3,TSPAN18
EC L3/5 Ex	#2E8B57	Ex neurons	Hippocampal formation	Hf	4885	snRNA-seq	SNAP25,SLC17A7,SATB2,SLC17A6,TSHZ2,KCNH5,ABCA12
CGE CNR1+ Inh	#8C5962	Inh neurons	Hippocampal formation	Hf	4593	snRNA-seq	SNAP25,GAD1,GAD2,ADARB2,CNR1,CALB2,VIP
EC L2 Ex	#3CB371	Ex neurons	Hippocampal formation	Hf	3678	snRNA-seq	SNAP25,SLC17A7,SATB2,SLC17A6,TSHZ2,GLRA3,ABI3BP	1. Shah, S., Lubeck, E., Zhou, W., and Cai, L. (2016). In Situ Transcription Profiling of Single Cells Reveals Spatial Organization of Cells in the Mouse Hippocampus. Neuron 92, 342-357. 10.1016/j.neuron.2016.10.001.
EC L6 Ex	#7FFFD4	Ex neurons	Hippocampal formation	Hf	2931	snRNA-seq	SNAP25,SLC17A7,SATB2,SLC17A6,TLE4,IQCF3	2. Yao, Z., van Velthoven, C.T.J., Nguyen, T.N., Goldy, J., Sedeno-Cortes, A.E., Baftizadeh, F., Bertagnolli, D., Casper, T., Chiang, M., Crichton, K., et al. (2021). A taxonomy of transcriptomic cell types across the isocortex and hippocampal formation. Cell 184, 3222-3241 e3226. 10.1016/j.cell.2021.04.021.
DG SYT10+ Ex	#008000	Ex neurons	Hippocampal formation	Hf	2317	snRNA-seq	SNAP25,SLC17A7,SATB2,SLC17A6,PROX1,BDNF,SEMA5A	3. Zhong, S., Ding, W., Sun, L., Lu, Y., Dong, H., Fan, X., Liu, Z., Chen, R., Zhang, S., Ma, Q., et al. (2020). Decoding the development of the human hippocampus. Nature 577, 531-536. 10.1038/s41586-019-1917-5.
MGE PVALB+ Inh	#FF6347	Inh neurons	Hippocampal formation	Hf	2080	snRNA-seq	SNAP25,GAD1,GAD2,LHX6,TAC1,PVALB	4. Davila-Velderrain, J., Mathys, H., Mohammadi, S., Ruzicka, B., Jiang, X., Ng, A., Bennett, D.A., Tsai, L.-H., and Kellis, M. (2021). Single-cell anatomical analysis of human hippocampus and entorhinal cortex uncovers early-stage molecular pathology in Alzheimer’s disease. bioRxiv. 10.1101/2021.07.01.450715.
MGE SST+ Inh	#BDB76B	Inh neurons	Hippocampal formation	Hf	2019	snRNA-seq	SNAP25,GAD1,GAD2,LHX6,TAC1,SST	5. Krienen, F.M., Goldman, M., Zhang, Q., R, C.H.D.R., Florio, M., Machold, R., Saunders, A., Levandowski, K., Zaniewski, H., Schuman, B., et al. (2020). Innovations present in the primate interneuron repertoire. Nature 586, 262-269. 10.1038/s41586-020-2781-z.
CA1/SUB deep Ex	#7CFC00	Ex neurons	Hippocampal formation	Hf	1967	snRNA-seq	SNAP25,SLC17A7,SATB2,SLC17A6,NDST4,EFNB2,MET	6. Wang, X.X., Li, J.T., Xie, X.M., Gu, Y., Si, T.M., Schmidt, M.V., and Wang, X.D. (2017). Nectin-3 modulates the structural plasticity of dentate granule cells and long-term memory. Transl Psychiatry 7, e1228. 10.1038/tp.2017.196.
CGE LAMP5+ Inh	#CC7F64	Inh neurons	Hippocampal formation	Hf	1875	snRNA-seq	SNAP25,GAD1,GAD2,ADARB2,KIT,LAMP5	7. Eichler, S.A., Forstera, B., Smolinsky, B., Juttner, R., Lehmann, T.N., Fahling, M., Schwarz, G., Legendre, P., and Meier, J.C. (2009). Splice-specific roles of glycine receptor alpha3 in the hippocampus. Eur J Neurosci 30, 1077-1091. 10.1111/j.1460-9568.2009.06903.x.
CA2/3 deep Ex	#00FA9A	Ex neurons	Hippocampal formation	Hf	1811	snRNA-seq	SNAP25,SLC17A7,SATB2,SLC17A6,GREB1L,ITGBL1,PHACTR2	8. Matho, K.S., Huilgol, D., Galbavy, W., He, M., Kim, G., An, X., Lu, J., Wu, P., Di Bella, D.J., Shetty, A.S., et al. (2021). Genetic dissection of the glutamatergic neuron system in cerebral cortex. Nature 598, 182-187. 10.1038/s41586-021-03955-9.
EC L5/6 Ex	#20B2AA	Ex neurons	Hippocampal formation	Hf	1488	snRNA-seq	SNAP25,SLC17A7,SATB2,SLC17A6,TLE4,HTR2C	9. Cid, E., Marquez-Galera, A., Valero, M., Gal, B., Medeiros, D.C., Navarron, C.M., Ballesteros-Esteban, L., Reig-Viader, R., Morales, A.V., Fernandez-Lamo, I., et al. (2021). Sublayer- and cell-type-specific neurodegenerative transcriptional trajectories in hippocampal sclerosis. Cell Rep 35, 109229. 10.1016/j.celrep.2021.109229.
ODC	#65978A	Non-neuronal	Hippocampal formation	Hf	47594	snATAC-seq	MBP,PLP1, MOG,MOBP
Astrocyte	#A73E1B	Non-neuronal	Hippocampal formation	Hf	17728	snATAC-seq	ADGRV1,SLC1A2,SLC1A3,GFAP
DG Ex	#07D8D8	Ex neurons	Hippocampal formation	Hf	13278	snATAC-seq	SNAP25,SLC17A7,SATB2,SLC17A6,PROX1,BDNF,SYT10
Non-DG Ex	#AFE32A	Ex neurons	Hippocampal formation	Hf	10949	snATAC-seq	SNAP25,SLC17A7,SATB2,SLC17A6,PID1,SULF2,NRIP3
Microglia	#4949BC	Non-neuronal	Hippocampal formation	Hf	7405	snATAC-seq	APBB1IP,CX3CR1,MRC1,PLXDC2,SLC9A9,CSF1R
OPC	#2E3E39	Non-neuronal	Hippocampal formation	Hf	6384	snATAC-seq	PDGFRA,VCAN,COL9A1
CGE CNR1+ Inh	#8C5962	Inh neurons	Hippocampal formation	Hf	2180	snATAC-seq	SNAP25,GAD1,GAD2,ADARB2,CNR1,CALB2,VIP
MGE PVALB+ Inh	#FF6347	Inh neurons	Hippocampal formation	Hf	1396	snATAC-seq	SNAP25,GAD1,GAD2,LHX6,TAC1,PVALB
MGE SST+ Inh	#BDB76B	Inh neurons	Hippocampal formation	Hf	1308	snATAC-seq	SNAP25,GAD1,GAD2,LHX6,TAC1,SST
CGE LAMP5+ Inh	#CC7F64	Inh neurons	Hippocampal formation	Hf	1254	snATAC-seq	SNAP25,GAD1,GAD2,ADARB2,KIT,LAMP5
ODC	#65978A	Non-neuronal	Striatum	Str	42672	snRNA-seq	MBP,PLP1, MOG,MOBP
SPN-D1	#DB66BA	Inh neurons	Striatum	Str	28501	snRNA-seq	SNAP25,GAD1,GAD2,TAC1
SPN-D2	#CC6600	Inh neurons	Striatum	Str	24765	snRNA-seq	SNAP25,GAD1,GAD2,DRD2,ADORA2A,PENK
Astrocyte	#A73E1B	Non-neuronal	Striatum	Str	13763	snRNA-seq	ADGRV1,SLC1A2,SLC1A3,GFAP
OPC	#2E3E39	Non-neuronal	Striatum	Str	4398	snRNA-seq	PDGFRA,VCAN,COL9A1
Microglia	#4949BC	Non-neuronal	Striatum	Str	3504	snRNA-seq	APBB1IP,CX3CR1,MRC1,PLXDC2,SLC9A9,CSF1R
SPN-D-NUDAP	#FF9966	Inh neurons	Striatum	Str	2932	snRNA-seq	SNAP25,GAD1,GAD2,TAC1,ADARB2,FOXP2,RXFP1
ICj Inh	#FD9BB8	Inh neurons	Striatum	Str	2016	snRNA-seq	SNAP25,GAD1,GAD2,DPP10
MGE CRABP1+ Inh	#CC9999	Inh neurons	Striatum	Str	1684	snRNA-seq	SNAP25,GAD1,GAD2,LHX6,COL19A1	1. Bocchi, V.D., Conforti, P., Vezzoli, E., Besusso, D., Cappadona, C., Lischetti, T., Galimberti, M., Ranzani, V., Bonnal, R.J.P., De Simone, M., et al. (2021). The coding and long noncoding single-cell atlas of the developing human fetal striatum. Science 372. 10.1126/science.abf5759.
MGE TAC3+ Inh	#FF3300	Inh neurons	Striatum	Str	1536	snRNA-seq	SNAP25,GAD1,GAD2,LHX6,TAC3,CALB2	2. Gokce, O., Stanley, G.M., Treutlein, B., Neff, N.F., Camp, J.G., Malenka, R.C., Rothwell, P.E., Fuccillo, M.V., Sudhof, T.C., and Quake, S.R. (2016). Cellular Taxonomy of the Mouse Striatum as Revealed by Single-Cell RNA-Seq. Cell Rep 16, 1126-1137. 10.1016/j.celrep.2016.06.059.
eSPN	#993300	Inh neurons	Striatum	Str	1044	snRNA-seq	SNAP25,GAD1,GAD2,TAC1,DRD2,ADORA2A,RBM20,MCHR2	3. He, J., Kleyman, M., Chen, J., Alikaya, A., Rothenhoefer, K.M., Ozturk, B.E., Wirthlin, M., Bostan, A.C., Fish, K., Byrne, L.C., et al. (2021). Transcriptional and anatomical diversity of medium spiny neurons in the primate striatum. Curr Biol 31, 5473-5486 e5476. 10.1016/j.cub.2021.10.015.
MGE SST+ Inh	#BDB76B	Inh neurons	Striatum	Str	798	snRNA-seq	SNAP25,GAD1,GAD2,LHX6,TAC1,SST	4. Martin, A., Calvigioni, D., Tzortzi, O., Fuzik, J., Warnberg, E., and Meletis, K. (2019). A Spatiomolecular Map of the Striatum. Cell Rep 29, 4320-4333 e4325. 10.1016/j.celrep.2019.11.096.
CHO	#5C11E3	Other neurons	Striatum	Str	434	snRNA-seq	SNAP25,SLC5A7,ACLY,TRPC3	5. Munoz-Manchado, A.B., Bengtsson Gonzales, C., Zeisel, A., Munguba, H., Bekkouche, B., Skene, N.G., Lonnerberg, P., Ryge, J., Harris, K.D., Linnarsson, S., and Hjerling-Leffler, J. (2018). Diversity of Interneurons in the Dorsal Striatum Revealed by Single-Cell RNA Sequencing and PatchSeq. Cell Rep 24, 2179-2190 e2177. 10.1016/j.celrep.2018.07.053.
SPN	#DB66BA	Inh neurons	Striatum	Str	13526	snATAC-seq	SNAP25,GAD1,GAD2,TAC1	6. Puighermanal, E., Castell, L., Esteve-Codina, A., Melser, S., Kaganovsky, K., Zussy, C., Boubaker-Vitre, J., Gut, M., Rialle, S., Kellendonk, C., et al. (2020). Functional and molecular heterogeneity of D2R neurons along dorsal ventral axis in the striatum. Nat Commun 11, 1957. 10.1038/s41467-020-15716-9.
ODC	#65978A	Non-neuronal	Striatum	Str	12181	snATAC-seq	MBP,PLP1, MOG,MOBP	7. Stanley, G., Gokce, O., Malenka, R.C., Sudhof, T.C., and Quake, S.R. (2020). Continuous and Discrete Neuron Types of the Adult Murine Striatum. Neuron 105, 688-699 e688. 10.1016/j.neuron.2019.11.004.
Astrocyte	#A73E1B	Non-neuronal	Striatum	Str	6282	snATAC-seq	ADGRV1,SLC1A2,SLC1A3,GFAP	8. Tran, M.N., Maynard, K.R., Spangler, A., Huuki, L.A., Montgomery, K.D., Sadashivaiah, V., Tippani, M., Barry, B.K., Hancock, D.B., Hicks, S.C., et al. (2021). Single-nucleus transcriptome analysis reveals cell-type-specific molecular signatures across reward circuitry in the human brain. Neuron 109, 3088-3103 e3085. 10.1016/j.neuron.2021.09.001.
Microglia	#4949BC	Non-neuronal	Striatum	Str	2075	snATAC-seq	APBB1IP,CX3CR1,MRC1,PLXDC2,SLC9A9,CSF1R
OPC	#2E3E39	Non-neuronal	Striatum	Str	1354	snATAC-seq	PDGFRA,VCAN,COL9A1
SPN-D-NUDAP	#FF9966	Inh neurons	Striatum	Str	1080	snATAC-seq	SNAP25,GAD1,GAD2,TAC1,ADARB2,FOXP2,RXFP1
MGE CRABP1+ Inh	#CC9999	Inh neurons	Striatum	Str	564	snATAC-seq	SNAP25,GAD1,GAD2,LHX6,COL19A1
MGE TAC3+ Inh	#FF3300	Inh neurons	Striatum	Str	394	snATAC-seq	SNAP25,GAD1,GAD2,LHX6,TAC3,CALB2
MGE SST+ Inh	#BDB76B	Inh neurons	Striatum	Str	340	snATAC-seq	SNAP25,GAD1,GAD2,LHX6,TAC1,SST
ICj Inh	#FD9BB8	Inh neurons	Striatum	Str	277	snATAC-seq	SNAP25,GAD1,GAD2,DPP10
CHO	#5C11E3	Other neurons	Striatum	Str	226	snATAC-seq	SNAP25,SLC5A7,ACLY,TRPC3
ODC	#65978A	Non-neuronal	Thalamus	Tha	35757	snRNA-seq	MBP,PLP1, MOG,MOBP
RYR3+ Ex	#F69CD9	Ex neurons	Thalamus	Tha	10771	snRNA-seq	SNAP25,SATB2,SLC17A6,NTNG1,OPN3,RYR3
Astrocyte	#A73E1B	Non-neuronal	Thalamus	Tha	10661	snRNA-seq	ADGRV1,SLC1A2,SLC1A3,GFAP
Splatter neuron	#F0B979	Other neurons	Thalamus	Tha	6304	snRNA-seq	SNAP25,GAD1,GAD2,GRID2,RYR2
MB-derived Inh	#FFCCCC	Inh neurons	Thalamus	Tha	6186	snRNA-seq	SNAP25,GAD1,GAD2,UNC5D,OTX2
OPC	#2E3E39	Non-neuronal	Thalamus	Tha	4368	snRNA-seq	PDGFRA,VCAN,COL9A1
CBLN2+ Ex	#AC45F7	Ex neurons	Thalamus	Tha	4144	snRNA-seq	SNAP25,SATB2,SLC17A6,COL25A1,NTNG1
Microglia	#4949BC	Non-neuronal	Thalamus	Tha	3576	snRNA-seq	APBB1IP,CX3CR1,MRC1,PLXDC2,SLC9A9,CSF1R	1. Cheong, E., Kim, C., Choi, B.J., Sun, M., and Shin, H.-S. (2011). Thalamic Ryanodine Receptors Are Involved in Controlling the Tonic Firing of Thalamocortical Neurons and Inflammatory Pain Signal Processing. The Journal of Neuroscience 31, 1213-1218. 10.1523/jneurosci.3203-10.2011.
SST+ Inh	#FF5511	Other neurons	Thalamus	Tha	808	snRNA-seq	SNAP25,GAD1,GAD2,SST,ZNF804A	2. Bakken, T.E., van Velthoven, C.T.J., Menon, V., Hodge, R.D., Yao, Z., Nguyen, T.N., Graybuck, L.T., Horwitz, G.D., Bertagnolli, D., Goldy, J., et al. (2021). Single-cell and single-nucleus RNA-seq uncovers shared and distinct axes of variation in dorsal LGN neurons in mice, non-human primates, and humans. eLife 10. 10.7554/eLife.64875.
VS	#808080	Non-neuronal	Thalamus	Tha	242	snRNA-seq	FLT1,MECOM,PECAM1,VIM,ITGA1,LAMA2,DCN	3. Yamamuro, K., Bicks, L.K., Leventhal, M.B., Kato, D., Im, S., Flanigan, M.E., Garkun, Y., Norman, K.J., Caro, K., Sadahiro, M., et al. (2020). A prefrontal–paraventricular thalamus circuit requires juvenile social experience to regulate adult sociability in mice. Nature Neuroscience 23, 1240-1252. 10.1038/s41593-020-0695-6.
ODC	#65978A	Non-neuronal	Thalamus	Tha	33703	snATAC-seq	MBP,PLP1, MOG,MOBP	4. Tong, Y., Xu, Y., Scearce-Levie, K., Ptáček, L.J., and Fu, Y.-H. (2009). COL25A1 triggers and promotes Alzheimer’s disease-like pathology in vivo. neurogenetics 11, 41-52. 10.1007/s10048-009-0201-5.
Astrocyte	#A73E1B	Non-neuronal	Thalamus	Tha	9348	snATAC-seq	ADGRV1,SLC1A2,SLC1A3,GFAP	5. Tran, M.N., Maynard, K.R., Spangler, A., Huuki, L.A., Montgomery, K.D., Sadashivaiah, V., Tippani, M., Barry, B.K., Hancock, D.B., Hicks, S.C., et al. (2021). Single-nucleus transcriptome analysis reveals cell-type-specific molecular signatures across reward circuitry in the human brain. Neuron 109, 3088-3103 e3085. 10.1016/j.neuron.2021.09.001.
Microglia	#4949BC	Non-neuronal	Thalamus	Tha	5530	snATAC-seq	APBB1IP,CX3CR1,MRC1,PLXDC2,SLC9A9,CSF1R
RYR3+ Ex	#F69CD9	Ex neurons	Thalamus	Tha	4061	snATAC-seq	SNAP25,SATB2,SLC17A6,NTNG1,OPN3,RYR3
OPC	#2E3E39	Non-neuronal	Thalamus	Tha	2028	snATAC-seq	PDGFRA,VCAN,COL9A1
Splatter neuron	#F0B979	Other neurons	Thalamus	Tha	1942	snATAC-seq	SNAP25,GAD1,GAD2,GRID2,RYR2
MB-derived Inh	#FFCCCC	Inh neurons	Thalamus	Tha	1420	snATAC-seq	SNAP25,GAD1,GAD2,UNC5D,OTX2
CBLN2+ Ex	#AC45F7	Ex neurons	Thalamus	Tha	1212	snATAC-seq	SNAP25,SATB2,SLC17A6,COL25A1,NTNG1
VS	#808080	Non-neuronal	Thalamus	Tha	847	snATAC-seq	FLT1,MECOM,PECAM1,VIM,ITGA1,LAMA2,DCN
SST+ Inh	#FF5511	Inh neurons	Thalamus	Tha	657	snATAC-seq	SNAP25,GAD1,GAD2,SST,ZNF804A
ODC	#65978A	Non-neuronal	Hypothalamus	Hyt	55660	snRNA-seq	MBP,PLP1, MOG,MOBP
Splatter neuron	#F236ED	Other neurons	Hypothalamus	Hyt	29720	snRNA-seq	SNAP25,AVP
Microglia	#4949BC	Non-neuronal	Hypothalamus	Hyt	8115	snRNA-seq	APBB1IP,CX3CR1,MRC1,PLXDC2,SLC9A9,CSF1R	1. Chen, R., Wu, X., Jiang, L., and Zhang, Y. (2017). Single-Cell RNA-Seq Reveals Hypothalamic Cell Diversity. Cell Rep 18, 3227-3241. 10.1016/j.celrep.2017.03.004.
Astrocyte	#A73E1B	Non-neuronal	Hypothalamus	Hyt	6792	snRNA-seq	ADGRV1,SLC1A2,SLC1A3,GFAP	2. Hajdarovic, K.H., Yu, D., Hassell, L.A., Evans, S., Packer, S., Neretti, N., and Webb, A.E. (2022). Single-cell analysis of the aging female mouse hypothalamus. Nat Aging 2, 662-678. 10.1038/s43587-022-00246-4.
OPC	#2E3E39	Non-neuronal	Hypothalamus	Hyt	4066	snRNA-seq	PDGFRA,VCAN,COL9A1	3. Mickelsen, L.E., Flynn, W.F., Springer, K., Wilson, L., Beltrami, E.J., Bolisetty, M., Robson, P., and Jackson, A.C. (2020). Cellular taxonomy and spatial organization of the murine ventral posterior hypothalamus. Elife 9. 10.7554/eLife.58901.
VS	#808080	Non-neuronal	Hypothalamus	Hyt	845	snRNA-seq	FLT1,MECOM,PECAM1,VIM,ITGA1,LAMA2,DCN	4. Moffitt, J.R., Bambah-Mukku, D., Eichhorn, S.W., Vaughn, E., Shekhar, K., Perez, J.D., Rubinstein, N.D., Hao, J., Regev, A., Dulac, C., and Zhuang, X. (2018). Molecular, spatial, and functional single-cell profiling of the hypothalamic preoptic region. Science 362. 10.1126/science.aau5324.
ODC	#65978A	Non-neuronal	Hypothalamus	Hyt	143523	snATAC-seq	MBP,PLP1, MOG,MOBP	5. Romanov, R.A., Tretiakov, E.O., Kastriti, M.E., Zupancic, M., Haring, M., Korchynska, S., Popadin, K., Benevento, M., Rebernik, P., Lallemend, F., et al. (2020). Molecular design of hypothalamus development. Nature 582, 246-252. 10.1038/s41586-020-2266-0.
Splatter neuron	#F236ED	Other neurons	Hypothalamus	Hyt	71253	snATAC-seq	SNAP25,GAD1,GAD2,HDC	6. Yu, H., Rubinstein, M., and Low, M.J. (2022). Developmental single-cell transcriptomics of hypothalamic POMC neurons reveal the genetic trajectories of multiple neuropeptidergic phenotypes. Elife 11. 10.7554/eLife.72883.
Microglia	#4949BC	Non-neuronal	Hypothalamus	Hyt	39662	snATAC-seq	APBB1IP,CX3CR1,MRC1,PLXDC2,SLC9A9,CSF1R	7. Zhang, Y.H., Xu, M., Shi, X., Sun, X.L., Mu, W., Wu, H., Wang, J., Li, S., Su, P., Gong, L., et al. (2021). Cascade diversification directs generation of neuronal diversity in the hypothalamus. Cell Stem Cell 28, 1483-1499 e1488. 10.1016/j.stem.2021.03.020.
OPC	#2E3E39	Non-neuronal	Hypothalamus	Hyt	17911	snATAC-seq	PDGFRA,VCAN,COL9A1	8. Zhou, X., Lu, Y., Zhao, F., Dong, J., Ma, W., Zhong, S., Wang, M., Wang, B., Zhao, Y., Shi, Y., et al. (2022). Deciphering the spatial-temporal transcriptional landscape of human hypothalamus development. Cell Stem Cell 29, 328-343 e325. 10.1016/j.stem.2021.11.009.
Astrocyte	#A73E1B	Non-neuronal	Hypothalamus	Hyt	17896	snATAC-seq	ADGRV1,SLC1A2,SLC1A3,GFAP
VS	#808080	Non-neuronal	Hypothalamus	Hyt	3002	snATAC-seq	FLT1,MECOM,PECAM1,VIM,ITGA1,LAMA2,DCN
ODC	#65978A	Non-neuronal	Midbrain	MB	54506	snRNA-seq	MBP,PLP1, MOG,MOBP
Splatter neuron	#F23643	Other neurons	Midbrain	MB	12679	snRNA-seq	SNAP25,GAD1,GAD2
Microglia	#4949BC	Non-neuronal	Midbrain	MB	8271	snRNA-seq	APBB1IP,CX3CR1,MRC1,PLXDC2,SLC9A9,CSF1R
Astrocyte	#A73E1B	Non-neuronal	Midbrain	MB	5849	snRNA-seq	ADGRV1,SLC1A2,SLC1A3,GFAP
OPC	#2E3E39	Non-neuronal	Midbrain	MB	3283	snRNA-seq	PDGFRA,VCAN,COL9A1
MB-derived Inh	#FFCCCC	Inh neurons	Midbrain	MB	2214	snRNA-seq	SNAP25,GAD1,GAD2,KIT,OTX2
DA	#E411B9	Other neurons	Midbrain	MB	1491	snRNA-seq	SNAP25,SLC18A2	1. Agarwal, D., Sandor, C., Volpato, V., Caffrey, T.M., Monzon-Sandoval, J., Bowden, R., Alegre-Abarrategui, J., Wade-Martins, R., and Webber, C. (2020). A single-cell atlas of the human substantia nigra reveals cell-specific pathways associated with neurological disorders. Nat Commun 11, 4183. 10.1038/s41467-020-17876-0.
VS	#808080	Non-neuronal	Midbrain	MB	141	snRNA-seq	FLT1,MECOM,PECAM1,VIM,ITGA1,LAMA2,DCN	2. Hook, P.W., McClymont, S.A., Cannon, G.H., Law, W.D., Morton, A.J., Goff, L.A., and McCallion, A.S. (2018). Single-Cell RNA-Seq of Mouse Dopaminergic Neurons Informs Candidate Gene Selection for Sporadic Parkinson Disease. Am J Hum Genet 102, 427-446. 10.1016/j.ajhg.2018.02.001.
ODC	#65978A	Non-neuronal	Midbrain	MB	99051	snATAC-seq	MBP,PLP1, MOG,MOBP	3. Kamath, T., Abdulraouf, A., Burris, S.J., Langlieb, J., Gazestani, V., Nadaf, N.M., Balderrama, K., Vanderburg, C., and Macosko, E.Z. (2022). Single-cell genomic profiling of human dopamine neurons identifies a population that selectively degenerates in Parkinson's disease. Nat Neurosci 25, 588-595. 10.1038/s41593-022-01061-1.
Microglia	#4949BC	Non-neuronal	Midbrain	MB	28552	snATAC-seq	APBB1IP,CX3CR1,MRC1,PLXDC2,SLC9A9,CSF1R	4. Smajic, S., Prada-Medina, C.A., Landoulsi, Z., Ghelfi, J., Delcambre, S., Dietrich, C., Jarazo, J., Henck, J., Balachandran, S., Pachchek, S., et al. (2022). Single-cell sequencing of human midbrain reveals glial activation and a Parkinson-specific neuronal state. Brain 145, 964-978. 10.1093/brain/awab446.
Splatter neuron	#F0B979	Other neurons	Midbrain	MB	13850	snATAC-seq	SNAP25,GAD1,GAD2	5. Vermilyea, S.C., Guthrie, S., Hernandez, I., Bondarenko, V., and Emborg, M.E. (2019). alpha-Synuclein Expression Is Preserved in Substantia Nigra GABAergic Fibers of Young and Aged Neurotoxin-Treated Rhesus Monkeys. Cell Transplant 28, 379-387. 10.1177/0963689719835794.
Astrocyte	#A73E1B	Non-neuronal	Midbrain	MB	8037	snATAC-seq	ADGRV1,SLC1A2,SLC1A3,GFAP
OPC	#2E3E39	Non-neuronal	Midbrain	MB	7904	snATAC-seq	PDGFRA,VCAN,COL9A1
DA	#E411B9	Other neurons	Midbrain	MB	5880	snATAC-seq	SNAP25,SLC18A2
MB-derived Inh	#FFCCCC	Inh neurons	Midbrain	MB	2094	snATAC-seq	SNAP25,GAD1,GAD2,KIT,OTX2
VS	#808080	Non-neuronal	Midbrain	MB	825	snATAC-seq	FLT1,MECOM,PECAM1,VIM,ITGA1,LAMA2,DCN
ODC	#65978A	Non-neuronal	Pons_Medulla	PM	101776	snRNA-seq	MBP,PLP1, MOG,MOBP
Microglia	#4949BC	Non-neuronal	Pons_Medulla	PM	14016	snRNA-seq	APBB1IP,CX3CR1,MRC1,PLXDC2,SLC9A9,CSF1R
Splatter neuron	#38ABF5	Other neurons	Pons_Medulla	PM	12110	snRNA-seq	SNAP25,GAD1,GAD2
Astrocyte	#A73E1B	Non-neuronal	Pons_Medulla	PM	6851	snRNA-seq	ADGRV1,SLC1A2,SLC1A3,GFAP
SLC17A6+/7+ Ex	#57BC20	Ex neurons	Pons_Medulla	PM	5836	snRNA-seq	SNAP25,SATB2,SLC17A6,NDST4,FAM19A1	1. Yong, H.J., Ha, N., Cho, E.B., Yun, S., Kim, H., Hwang, J.-I., and Seong, J.Y. (2020). The unique expression profile of FAM19A1 in the mouse brain and its association with hyperactivity, long-term memory and fear acquisition. Scientific Reports 10. 10.1038/s41598-020-60266-1.
OPC	#2E3E39	Non-neuronal	Pons_Medulla	PM	4415	snRNA-seq	PDGFRA,VCAN,COL9A1	2. Smajic, S., Prada-Medina, C.A., Landoulsi, Z., Ghelfi, J., Delcambre, S., Dietrich, C., Jarazo, J., Henck, J., Balachandran, S., Pachchek, S., et al. (2022). Single-cell sequencing of human midbrain reveals glial activation and a Parkinson-specific neuronal state. Brain 145, 964-978. 10.1093/brain/awab446.
Cerebellar GC	#9CC1F2	Ex neurons	Pons_Medulla	PM	948	snRNA-seq	SNAP25,SATB2,SLC17A6,CADPS2,CBLN1,GABRA6	3. Liu, W., Venugopal, S., Majid, S., Ahn, I.S., Diamante, G., Hong, J., Yang, X., and Chandler, S.H. (2020). Single-cell RNA-seq analysis of the brainstem of mutant SOD1 mice reveals perturbed cell types and pathways of amyotrophic lateral sclerosis. Neurobiol Dis 141, 104877. 10.1016/j.nbd.2020.104877.
VS	#808080	Non-neuronal	Pons_Medulla	PM	521	snRNA-seq	FLT1,MECOM,PECAM1,VIM,ITGA1,LAMA2,DCN	4. Gui, Y., Grzyb, K., Thomas, M.H., Ohnmacht, J., Garcia, P., Buttini, M., Skupin, A., Sauter, T., and Sinkkonen, L. (2021). Single-nuclei chromatin profiling of ventral midbrain reveals cell identity transcription factors and cell-type-specific gene regulatory variation. Epigenetics Chromatin 14, 43. 10.1186/s13072-021-00418-3.
ODC	#65978A	Non-neuronal	Pons_Medulla	PM	150408	snATAC-seq	MBP,PLP1, MOG,MOBP	5. La Manno, G., Gyllborg, D., Codeluppi, S., Nishimura, K., Salto, C., Zeisel, A., Borm, L.E., Stott, S.R.W., Toledo, E.M., Villaescusa, J.C., et al. (2016). Molecular Diversity of Midbrain Development in Mouse, Human, and Stem Cells. Cell 167, 566-580 e519. 10.1016/j.cell.2016.09.027.
Microglia	#4949BC	Non-neuronal	Pons_Medulla	PM	57737	snATAC-seq	APBB1IP,CX3CR1,MRC1,PLXDC2,SLC9A9,CSF1R	6. Cuevas-Diaz Duran, R., Wei, H., and Wu, J.Q. (2017). Single-cell RNA-sequencing of the brain. Clin Transl Med 6, 20. 10.1186/s40169-017-0150-9.
OPC	#2E3E39	Non-neuronal	Pons_Medulla	PM	10665	snATAC-seq	PDGFRA,VCAN,COL9A1	7. Eze, U.C., Bhaduri, A., Haeussler, M., Nowakowski, T.J., and Kriegstein, A.R. (2021). Single-cell atlas of early human brain development highlights heterogeneity of human neuroepithelial cells and early radial glia. Nat Neurosci 24, 584-594. 10.1038/s41593-020-00794-1.
Splatter neuron	#38ABF5	Other neurons	Pons_Medulla	PM	9878	snATAC-seq	SNAP25,GAD1,GAD2	8. Liu, W., Venugopal, S., Majid, S., Ahn, I.S., Diamante, G., Hong, J., Yang, X., and Chandler, S.H. (2020). Single-cell RNA-seq analysis of the brainstem of mutant SOD1 mice reveals perturbed cell types and pathways of amyotrophic lateral sclerosis. Neurobiol Dis 141, 104877. 10.1016/j.nbd.2020.104877.
SLC17A6+/7+ Ex	#57BC20	Ex neurons	Pons_Medulla	PM	5429	snATAC-seq	SNAP25,SATB2,SLC17A6,NDST4,FAM19A1
VS	#808080	Non-neuronal	Pons_Medulla	PM	4711	snATAC-seq	FLT1,MECOM,PECAM1,VIM,ITGA1,LAMA2,DCN
Cerebellar GC	#9CC1F2	Ex neurons	Pons_Medulla	PM	2407	snATAC-seq	SNAP25,SATB2,SLC17A6,CADPS2,CBLN1,GABRA6
Astrocyte	#A73E1B	Non-neuronal	Pons_Medulla	PM	880	snATAC-seq	ADGRV1,SLC1A2,SLC1A3,GFAP
Cerebellar GC	#9CC1F2	Ex neurons	Cerebellum	Cer	92030	snRNA-seq	SNAP25,SATB2,SLC17A6,CADPS2,CBLN1,GABRA6
Astrocyte	#A73E1B	Non-neuronal	Cerebellum	Cer	6929	snRNA-seq	ADGRV1,SLC1A2,SLC1A3,GFAP
ODC	#65978A	Non-neuronal	Cerebellum	Cer	4126	snRNA-seq	MBP,PLP1, MOG,MOBP
MLI1	#B3580C	Inh neurons	Cerebellum	Cer	3244	snRNA-seq	SNAP25,GAD1,GAD2,LYPD6,SORCS3,UNC5C,MYO16
Choroid	#F6F06F	Non-neuronal	Cerebellum	Cer	2062	snRNA-seq	TTR
MLI2	#B57014	Inh neurons	Cerebellum	Cer	2031	snRNA-seq	SNAP25,GAD1,GAD2,UNC5C,NXPH1,MYO16
OPC	#2E3E39	Non-neuronal	Cerebellum	Cer	975	snRNA-seq	PDGFRA,VCAN,COL9A1
Microglia	#4949BC	Non-neuronal	Cerebellum	Cer	760	snRNA-seq	APBB1IP,CX3CR1,MRC1,PLXDC2,SLC9A9,CSF1R
PLI	#FF9900	Inh neurons	Cerebellum	Cer	754	snRNA-seq	SNAP25,GAD1,GAD2,KLHL1,NXPH1,CDH22	1. Carter, R.A., Bihannic, L., Rosencrance, C., Hadley, J.L., Tong, Y., Phoenix, T.N., Natarajan, S., Easton, J., Northcott, P.A., and Gawad, C. (2018). A Single-Cell Transcriptional Atlas of the Developing Murine Cerebellum. Curr Biol 28, 2910-2920 e2912. 10.1016/j.cub.2018.07.062.
Purkinje	#99282D	Inh neurons	Cerebellum	Cer	726	snRNA-seq	SNAP25,GAD1,GAD2,PPP1R17	2. Kozareva, V., Martin, C., Osorno, T., Rudolph, S., Guo, C., Vanderburg, C., Nadaf, N., Regev, A., Regehr, W.G., and Macosko, E. (2021). A transcriptomic atlas of mouse cerebellar cortex comprehensively defines cell types. Nature 598, 214-219. 10.1038/s41586-021-03220-z.
VS	#808080	Non-neuronal	Cerebellum	Cer	579	snRNA-seq	FLT1,MECOM,PECAM1,VIM,ITGA1,LAMA2,DCN	3. Peng, J., Sheng, A.L., Xiao, Q., Shen, L., Ju, X.C., Zhang, M., He, S.T., Wu, C., and Luo, Z.G. (2019). Single-cell transcriptomes reveal molecular specializations of neuronal cell types in the developing cerebellum. J Mol Cell Biol 11, 636-648. 10.1093/jmcb/mjy089.
UBC	#F943BE	Other neurons	Cerebellum	Cer	291	snRNA-seq	EOMES,CALB2	4. Sarropoulos, I., Sepp, M., Fromel, R., Leiss, K., Trost, N., Leushkin, E., Okonechnikov, K., Joshi, P., Giere, P., Kutscher, L.M., et al. (2021). Developmental and evolutionary dynamics of cis-regulatory elements in mouse cerebellar cells. Science 373. 10.1126/science.abg4696.
Cerebellar GC	#9CC1F2	Ex neurons	Cerebellum	Cer	79312	snATAC-seq	SNAP25,GABRA6,RELN,ERBB4
Astrocyte	#A73E1B	Non-neuronal	Cerebellum	Cer	2699	snATAC-seq	ADGRV1,SLC1A2,SLC1A3,GFAP
MLI	#D93031	Inh neurons	Cerebellum	Cer	2171	snATAC-seq	SNAP25,GAD1,GAD2,LYPD6,SORCS3,UNC5C,MYO16
ODC	#65978A	Non-neuronal	Cerebellum	Cer	1807	snATAC-seq	MBP,PLP1, MOG,MOBP
OPC	#2E3E39	Non-neuronal	Cerebellum	Cer	434	snATAC-seq	PDGFRA,VCAN,COL9A1
Microglia	#4949BC	Non-neuronal	Cerebellum	Cer	331	snATAC-seq	APBB1IP,CX3CR1,MRC1,PLXDC2,SLC9A9,CSF1R
VS	#808080	Non-neuronal	Cerebellum	Cer	310	snATAC-seq	FLT1,MECOM,PECAM1,VIM,ITGA1,LAMA2,DCN
Purkinje	#99282D	Inh neurons	Cerebellum	Cer	27	snATAC-seq	SNAP25,GAD1,GAD2,PPP1R17

### Sheet: Table S3C
Table S3C. Information for non-neuronal cell subtypes across brain regions.
Subtype	Color	Number of nuclei	Technique	Marker genes	References
Ast1	#CC93C2	55576	snRNA-seq	SLC1A2,HSD17B5,LUZP2,CCDC129	Astrocytes:
Ast2	#96B4E6	13694	snRNA-seq	GFAP,SPARC,CD81,CD99,ID3,PHACTR	1. Habib, N., McCabe, C., Medina, S., Varshavsky, M., Kitsberg, D., Dvir-Szternfeld, R., Green, G., Dionne, D., Nguyen, L., Marshall, J.L., et al. (2020). Disease-associated astrocytes in Alzheimer's disease and aging. Nat Neurosci 23, 701-706. 10.1038/s41593-020-0624-8.
Ast3	#C0F27F	7056	snRNA-seq	SCTR,CYP26B1,GRIA4, SEPT4	2. Bayraktar, O.A., Bartels, T., Holmqvist, S., Kleshchevnikov, V., Martirosyan, A., Polioudakis, D., Ben Haim, L., Young, A.M.H., Batiuk, M.Y., Prakash, K., et al. (2020). Astrocyte layers in the mammalian cerebral cortex revealed by a single-cell in situ transcriptomic map. Nat Neurosci 23, 500-509. 10.1038/s41593-020-0602-1.
Ast1	#CC93C2	61069	snATAC-seq	SLC1A2,HSD17B5,LUZP2,CCDC129	3. Zhong, J., Tang, G., Zhu, J., Qiu, X., Wu, W., Li, G., Lin, X., Liang, L., Chai, C., Zeng, Y., et al. (2020). Integrated profiling of single cell epigenomic and transcriptomic landscape of Parkinson’s disease mouse brain. bioRxiv. 10.1101/2020.02.04.933259.
Ast2	#96B4E6	4071	snATAC-seq	GFAP,SPARC,CD81,CD99,ID3,PHACTR	4. Jorstad, N.L., Close, J., Johansen, N., Yanny, A.M., Barkan, E.R., Travaglini, K.J., Bertagnolli, D., Campos, J., Casper, T., Crichton, K., et al. (2023). Transcriptomic cytoarchitecture reveals principles of human neocortex organization. Science 382, eadf6812. 10.1126/science.adf6812.
Ast3	#C0F27F	2645	snATAC-seq	SCTR,CYP26B1,GRIA4, SEPT4	5. Allen, W.E., Blosser, T.R., Sullivan, Z.A., Dulac, C., and Zhuang, X. (2023). Molecular and spatial signatures of mouse brain aging at single-cell resolution. Cell 186, 194-208 e118. 10.1016/j.cell.2022.12.010.
Mic1	#8883C0	47266	snRNA-seq	APBB1IP,CADM2,CACNB4,RPS6
Mic2	#A63771	499	snRNA-seq	CD163,DAB2,DENND1A,DPYD,F13A1	Microglia:
Mic1	#8883C0	141066	snATAC-seq	APBB1IP,CADM2,CACNB4,RPS6	1. Habib, N., McCabe, C., Medina, S., Varshavsky, M., Kitsberg, D., Dvir-Szternfeld, R., Green, G., Dionne, D., Nguyen, L., Marshall, J.L., et al. (2020). Disease-associated astrocytes in Alzheimer's disease and aging. Nat Neurosci 23, 701-706. 10.1038/s41593-020-0624-8.
Mic2	#A63771	1685	snATAC-seq	CD163,DAB2,DENND1A,DPYD,F13A1	2. Nguyen, A.T., Wang, K., Hu, G., Wang, X., Miao, Z., Azevedo, J.A., Suh, E., Van Deerlin, V.M., Choi, D., Roeder, K., et al. (2020). APOE and TREM2 regulate amyloid-responsive microglia in Alzheimer's disease. Acta Neuropathol 140, 477-493. 10.1007/s00401-020-02200-3.
ODC1	#8E4765	205914	snRNA-seq	OPALIN,PRUNE2	3. Neuner, S.M., Ding, S., and Kaczorowski, C.C. (2019). Knockdown of heterochromatin protein 1 binding protein 3 recapitulates phenotypic, cellular, and molecular features of aging. Aging Cell 18, e12886. 10.1111/acel.12886.
ODC2	#8C9556	148220	snRNA-seq	GSN
ODC1	#8E4765	343283	snATAC-seq	OPALIN,PRUNE2	ODCs:
ODC2	#8C9556	147231	snATAC-seq	GSN	1. Shi, H., He, Y., Zhou, Y., Huang, J., Maher, K., Wang, B., Tang, Z., Luo, S., Tan, P., Wu, M., et al. (2023). Spatial atlas of the mouse central nervous system at molecular resolution. Nature 622, 552-561. 10.1038/s41586-023-06569-5.
VS1	#8DB6C3	284	snRNA-seq	PDGFRB,A2M,RGS5	2. Marton, R.M., Miura, Y., Sloan, S.A., Li, Q., Revah, O., Levy, R.J., Huguenard, J.R., and Pasca, S.P. (2019). Differentiation and maturation of oligodendrocytes in human three-dimensional neural cultures. Nat Neurosci 22, 484-491. 10.1038/s41593-018-0316-9.
VS2	#578556	216	snRNA-seq	FBLN1,LAMA2	3. Allen, W.E., Blosser, T.R., Sullivan, Z.A., Dulac, C., and Zhuang, X. (2023). Molecular and spatial signatures of mouse brain aging at single-cell resolution. Cell 186, 194-208 e118. 10.1016/j.cell.2022.12.010.
VS3	#178084	1404	snRNA-seq	SLC4A4,SLC47A1
VS4	#3A83C4	1437	snRNA-seq	SLC2A1,ACKR1	Vascular and stromal cells:
VS5	#F47F57	403	snRNA-seq	SLC7A5,ABCG2	1. Yang, A.C., Vest, R.T., Kern, F., Lee, D.P., Agam, M., Maat, C.A., Losada, P.M., Chen, M.B., Schaum, N., Khoury, N., et al. (2022). A human brain vascular atlas reveals diverse mediators of Alzheimer's risk. Nature 603, 885-892. 10.1038/s41586-021-04369-3.
VS6	#7D71B3	73	snRNA-seq	SLC2A1,MGP	2. Winkler, E.A., Kim, C.N., Ross, J.M., Garcia, J.H., Gil, E., Oh, I., Chen, L.Q., Wu, D., Catapano, J.S., Raygor, K., et al. (2022). A single-cell atlas of the normal and malformed human brain vasculature. Science 375, eabi7377. 10.1126/science.abi7377.
VS1	#8DB6C3	682	snATAC-seq	PDGFRB,A2M,RGS5
VS2	#578556	1470	snATAC-seq	FBLN1,LAMA2
VS3	#178084	256	snATAC-seq	SLC4A4,SLC47A1
VS4	#3A83C4	134	snATAC-seq	SLC2A1,ACKR1
VS5	#F47F57	2457	snATAC-seq	SLC7A5,ABCG2
VS6	#7D71B3	2287	snATAC-seq	SLC2A1,MGP
VS7	#8E7192	3272	snATAC-seq	MYH11

### Sheet: Table S3D
Table S3D. Information for splatter neurons.
Subtype	Color	Number of nuclei	Technique	Marker genes (top 10)
Undefined	#386069	24308	snRNA-seq	SLC24A3,ENSMFAG00000000004,KIAA0355,ERBB4,KAZN,SYN3,SETBP1,NRXN3,OPCML,IGF1R
GAD2+HTR2C+	#C05D4E	4538	snRNA-seq	HTR2C,ZFPM2,GABRB2,RUNX1T1,NRXN3,ZNF385D,NXPH1,FSTL5,GRIK2,NOVA1
CARTPT+	#9A4538	2722	snRNA-seq	CARTPT,ESR1,ARHGAP36,CXorf57,SYTL4,TSPAN6,EFNA5,CALCR,ARAP2,ADGRV1
SST+	#80A28A	2388	snRNA-seq	SST,NKAIN3,GABRQ,ESR1,RASGRF2,HTATSF1,KCNH8,PCSK2,PDE1A,CELF2
ADCYAP1+	#6D2F20	2251	snRNA-seq	NKAIN3,GPC5,HS3ST4,RBFOX1,DPYD,RASGRF2,DGKG,SLIT2,PRLR,TENM2
HTR2A+	#DF8360	2050	snRNA-seq	IL1RAPL2,CELF2,CADPS2,ARPP21,SLC4A4,FAT3,CRHBP,COL25A1,EPHA7,GALNTL6
SCL5A7+	#A9B98C	2022	snRNA-seq	MEIS2,SLC5A7,MEIS1,RBMS1,CPNE4,NR2F1,NRN1,RUNX1T1,CACNA2D1,GRM8
TAC1+SLC17A6+	#688C7F	1941	snRNA-seq	TAC1,SLC17A6,SYT4,CD83,SERPINI1,GABRA1,PGRMC1,CAMK2N1,NRN1,ELMOD1
LAMP5+	#DF885B	1603	snRNA-seq	HOXB5,EBF1,LAMP5,NPPC,COL5A2,HOXD4,CAMK2N1,HOXB6,GLRA1,HOXB3
GAD2+CCK+	#B85448	1408	snRNA-seq	CCK,IQCJ-SCHIP1,ZNF804B,TCF4,NFIA,CALB2,ZEB2,UNC13C,C1QL1,CBLN1
PENK+	#E6AD63	1380	snRNA-seq	PENK,DKK3,SLC32A1,ENSMFAG00000037525,ATP6AP1,SERINC1,PSAP,B4GAT1,TUBA1B,GAD2
NTS+	#DF9053	1353	snRNA-seq	CALCR,NTS,GABRQ,DLK1,ARHGAP36,CALY,B4GAT1,SLC32A1,FXYD6,DKK3
HDC+	#DF7F64	896	snRNA-seq	HDC,PDE5A,SULF1,NEB,SLC26A4,MYOM1,CA2,ENSMFAG00000040971,ADAMTS19,COBLL1
PDYN+	#E4A35C	874	snRNA-seq	PDYN,ENSMFAG00000037525,PCSK1,ADCYAP1,GABRQ,BDNF,CHGB,DLK1,TMEM255A,ITM2C
TRH+	#517674	873	snRNA-seq	ENSMFAG00000042203,CBLN1,ARHGAP36,ENSMFAG00000037525,PDE1C,B4GAT1,ATP6V0C,CLU,PCSK5,CD200
PVALB+NEFM+	#CEC07F	817	snRNA-seq	PVALB,NEFM,ARPP21,ITPR2,FSTL1,PLA2R1,NEFL,ENSMFAG00000027932,KANK4,GLRA1
POMC+	#ECC372	722	snRNA-seq	POMC,KCNH8,ARAP2,LEPR,TMOD1,ESR1,IL13RA1,ISL1,USH2A,WIF1
RYR3+	#BBBD86	718	snRNA-seq	SEMA3E,RYR3,ROBO2,MYO16,RGS6,RBFOX1,SORCS1,FOXP2,ENSMFAG00000003044,SEMA3A
POSTN+	#E0C479	607	snRNA-seq	POSTN,NFIA,TCF4,FGFR1,RELN,SPOCK1,PTPRK,BEND6,CALM3,ZNF804A
GHRH+	#D16F5B	574	snRNA-seq	GAL,GHRH,SOX5,NR3C1,ARHGEF28,GRIK1,RORB,CDH12,IL13RA1,DLK1
NPY+	#DF8C57	489	snRNA-seq	NPY,SST,GHR,GRIK1,SLC32A1,GAD2,KIZ,GAD1,ADRA1A,MAP3K5
GAD2+OTX2+	#C86654	314	snRNA-seq	SYNPR,KIT,IGSF3,BMPR1B,WLS,GRIK1,SYT1,SEMA3C,KCNIP4,SPHKAP
AVP+	#7C3628	291	snRNA-seq	AVP,PCSK1,ENSMFAG00000041149,MAML3,NWD2,FIGN,CAPRIN2,CDH9,CADPS2,SLIT3
CXCL14+	#AA4C40	287	snRNA-seq	CXCL14,SLC6A1,KIT,SYT1,ITM2C,SPARCL1,LAMP5,TCF4,FXYD6,GABRD
PMCH+	#E9B86B	255	snRNA-seq	PMCH,PARPBP,OSBPL3,DPYD,DACH2,FAM46A,FBXL7,CACNA2D3,IGF1,NWD2
HCRT+	#D97861	199	snRNA-seq	HCRT,PCSK1,RFX4,FAM46A,CASR,ENSMFAG00000037525,C1QL3,PELI2,RGS6,ASIC2
OXT+	#E19854	146	snRNA-seq	OXT,ZNF804A,NWD2,FIGN,CADPS2,PCSK1,ST6GALNAC3,KCNMB4,PTGFR,CAPRIN2
SLC18A2+CALB1+	#97B592	128	snRNA-seq	TPH2,SLC18A2,DDC,SLC6A4,SLC6A3,CADPS2,KCNJ6,MCC,MYRIP,CCBE1
CALCA+CALCB+	#8B3D30	123	snRNA-seq	CALCB,CALCA,ADCYAP1,ENSMFAG00000037525,ST8SIA4,CALB2,PCSK1,SDC2,CBLN1,CPNE4
VIP+	#224B5E	121	snRNA-seq	VIP,PENK,PTPRK,ITGA8,LGR5,EPHA6,THSD7B,SERPINI1,PDE7B,SYT10
