## Supplemental Table S1-5 for "Multimodal brain cell atlas across the adult macaque lifespan": Table S4. Summary statistics for each GWAS trait.xlsx

### Sheet: Table S4
Table S4. Information for GWAS traits.
Category	Accession number	Reported trait	Trait	Publication date	Journal	Title	URL
Neurological disorders	GCST001198	Multiple sclerosis	Multiple sclerosis	2011-08-11	Nature	Genetic risk and a primary role for cell-mediated immune mechanisms in multiple sclerosis	http://ftp.ebi.ac.uk/pub/databases/gwas/summary_statistics/GCST001001-GCST002000/GCST001198/harmonised/21833088-GCST001198-EFO_0003885-Build37.f.tsv.gz
Neurological disorders	GCST90012877	Alzheimer's disease or family history of Alzheimer's disease	Alzheimer disease	2021-02-15	Nature Genetics	Genome-wide meta-analysis, fine-mapping and integrative prioritization implicate new Alzheimer's disease risk genes.	http://ftp.ebi.ac.uk/pub/databases/gwas/summary_statistics/GCST90012001-GCST90013000/GCST90012877/harmonised/33589840-GCST90012877-EFO_0000249-Build37.f.tsv.gz
Neurological disorders	-	Cognitive G4	Cognitive G4	2024-05-14	Nature Medicine	Dynamics of cognitive variability with age and its genetic underpinning in NIHR BioResource Genes and Cognition cohort participants	https://doi.org/10.5281/zenodo.10836380
Neurological disorders	-	Cognitive G6	Cognitive G6	2024-05-14	Nature Medicine	Dynamics of cognitive variability with age and its genetic underpinning in NIHR BioResource Genes and Cognition cohort participants	https://doi.org/10.5281/zenodo.10836380
Neurological features	GCST90179114	Intelligence	Intelligence	2022-07-14	Biological Psychiatry	Genome-wide association study shows that executive functioning is influenced by GABAergic processes and is a neurocognitive genetic vorrelate of psychiatric disorders	http://ftp.ebi.ac.uk/pub/databases/gwas/summary_statistics/GCST90179001-GCST90180000/GCST90179114/GCST90179114_buildGRCh37.tsv
Neurological features	GCST90179116	Prospective memory task	Memory performance	2022-07-14	Biological Psychiatry	Genome-wide association study shows that executive functioning is influenced by GABAergic processes and is a neurocognitive genetic vorrelate of psychiatric disorders	http://ftp.ebi.ac.uk/pub/databases/gwas/summary_statistics/GCST90179001-GCST90180000/GCST90179116/GCST90179116_buildGRCh37.tsv
Neurological features	GCST010102	White matter integrity (fractional anisotropy)	White matter integrity	2020-05-01	Nature Communications	Genome-wide association study of MRI markers of cerebral small vessel disease in 42,310 participants	http://ftp.ebi.ac.uk/pub/databases/gwas/summary_statistics/GCST010001-GCST011000/GCST010102/GWAS_UKB_PC1_FA.zip
Neurological features	GCST90043725	Substance addiction and disorders (PheCode 316)	Opioid dependence	2021-11-04	Nature Genetics	A generalized linear mixed model association tool for biobank-scale data	http://ftp.ebi.ac.uk/pub/databases/gwas/summary_statistics/GCST90043001-GCST90044000/GCST90043725/GCST90043725_buildGRCh37.tsv.gz
Neurological features	GCST90043727	Alcoholism (PheCode 317.1)	Alcohol dependence	2021-11-04	Nature Genetics	A generalized linear mixed model association tool for biobank-scale data	http://ftp.ebi.ac.uk/pub/databases/gwas/summary_statistics/GCST90043001-GCST90044000/GCST90043727/GCST90043727_buildGRCh37.tsv.gz
Neurological features	GCST90104554	Stroke	Stroke	2022-09-30	Nature	Stroke genetics informs drug discovery and risk prediction across ancestries	http://ftp.ebi.ac.uk/pub/databases/gwas/summary_statistics/GCST90104001-GCST90105000/GCST90104554/GCST90104554_buildGRCh37.tsv.gz
