## Supplemental Table S1-5 for "Multimodal brain cell atlas across the adult macaque lifespan": Table S5. RNAscope probes used in this study.xlsx

### Sheet: Table S5
Table S5. The probes used in this study.
Probe name	Species	Channel	Lot number	Target cells	Region (abbreviation)	Entrez Gene ID	Targeted mRNA sequences and target regions (bp)
PDGFRA	Macaca fascicularis	C1	1214051-C1	OPC	PM	102138392	XM_005555276.3: 184 - 1230
VCAN	Macaca fascicularis	C2	1300171-C2	OPC	PM	101867063	XM_005557318.3: 9441-10474
SLC17A7	Macaca fascicularis	C1	872511-C1	Ex neuron	PFC	101867437	XM_005589901.2: 815 - 1854
SEMA3E	Macaca fascicularis	C2	1166081-C2	L6-CT Ex	PFC	102133530	XM_045388677.1: 1844 - 2839
Positive control	Macaca fascicularis	C1-3	320901	-	-	-	-
Negative control	No distinction between species	C1-3	320871	-	-	-	-
